# Co-evolution of Large inverted repeats and G-quadruplex DNA in fungal mitochondria may facilitate mitogenome stability: the case of *Malassezia*

**DOI:** 10.1101/2023.02.07.527462

**Authors:** Anastasia C. Christinaki, Bart Theelen, Alkmini Zania, Selene Dall’ Acqua Coutinho, Javier F. Cabañes, Teun Boekhout, Vassili N. Kouvelis

## Abstract

Mitogenomes are essential due to their contribution to cell respiration. Recently they have also been implicated in fungal pathogenicity mechanisms. Members of the basidiomycetous yeast genus *Malassezia* are an important fungal component of the human skin microbiome, linked to various skin diseases, bloodstream infections, and increasingly implicated in gut diseases and certain cancers. In this study, the comparative analysis of *Malassezia* mitogenomes contributed to phylogenetic tree construction for all species. The mitogenomes presented significant size and gene order diversity which correlates to their phylogeny. Most importantly, they showed the inclusion of Large Inverted Repeats (LIRs) and G-quadruplex (G4) DNA elements, rendering *Malassezia* mitogenomes a valuable test case for elucidating the evolutionary mechanisms responsible for this genome diversity. Both LIRs and G4s coexist and convergently evolved to provide genome stability through recombination. This mechanism is common in chloroplasts but, hitherto, rarely found in mitogenomes.

---

Mitochondria are semi-autonomous organelles with their own genome, providing multiple vital processes, such as energy generation in the form of adenosine triphosphate (ATP) to the eukaryotic cell^1^. Fungi are lower eukaryotes found in every habitat and involved in all aspects of life and they act as decomposers, parasites, pathogens, or symbionts to other eukaryotic organism^2^. Fungal mitogenomes generally contain 14 protein-coding genes (*atp*6, *atp8, atp9, cob, cox*1-3, *nad*1-6 and *nad*4L), two ribosomal RNA (rRNA) genes (*rns* and *rnl*) and a variable number of transfer RNA genes (*trn*s), similarly to the mitogenomes of metazoa^1^. They may also encode other accessory genes like the ribosomal protein (*rps*3 or *var*1) and the RNA component for RNaseP (*rnp*B)^3,4^. Fungal mitochondrial genomes present a remarkable size variation ranging from 11,223 bp (*Hanseniaspora pseudoguilliermondii*)^5^ to 332,165 bp (*Golovinomyces cichoracearum*, NCBI Acc. No: NC_056148) and a variable gene order, which render them assets for studying fungal evolution^5–7^. This diversity of the mitogenomes is the result of the absence or presence of intergenic spacers, duplications, repeats, and insertions of plasmid components or other elements^4^. Conserved Large Inverted Repeats (LIR), although scarcely found, have been linked to mitogenome regulation^8^. Similarly, G-quadruplexes (G4) in mitogenomes are involved in the regulation of important biological processes, such us replication, altered gene expression, recombination, double-stranded break (DSB) formation, telomere regulation and genome instability^9,10^, as shown in the yeast *Saccharomyces cerevisiae*^8,11^.

Among the fungal species examined for their mt genome diversity, the basidiomycetous yeast *Malassezia* is an intriguing study case due to the mode of life of these yeasts^12^. It is the most abundant fungal genus on healthy human skin^13^ but may also cause various skin diseases such as atopic dermatitis, seborrheic dermatitis, dandruff, and pityriasis versicolor^14,15^. In recent years, *Malassezia* has increasingly been implicated in health and disease beyond the skin: as an underestimated cause of *Malassezia* bloodstream infections (BSIs) in immunocompromised patients and neonates^16^, as resident of the healthy human gut mycobiota^17^, but it has also been associated with Crohn’s disease^18^, colorectal cancer^19,20^, promoting pancreatic oncogenesis^21^, and is implicated in various respiratory diseases^22^. Several *Malassezia* species may also cause cutaneous pathologies in a variety of animals^12^. Direct sequencing approaches investigating various environmental sources, such as insects, nematodes, sponges, corals, soils, deep-sea vents and subglacial habitats, showed that this yeast may be ecologically more diverse than believed until now^12,23^.

*Malassezia* is lipid dependent with many fastidious species^24^, presenting challenges to obtain living cells from complex clinical and environmental sources which is needed to better understand the evolution of the genus and the mechanisms facilitating its role in various diseases and ecologies. With recent advancements in genomics, nuclear genomes are now available for all currently described species^24–27^ providing valuable resources for examining functional aspects and the evolutionary trajectory of this genus. However, only a limited number of studies have covered mitochondrial aspects and their contribution the evolution of the genus. Recently, *Malassezia sympodialis* and *Malassezia furfur* mitogenomes revealed LIRs^3,26,28^. In this study an effort was made to expand the analysis to all species of this genus. In detail, the first comprehensive analysis of the mitochondrial genomes of all 18 currently described *Malassezia* species plus two putative new ones provides insights into *Malassezia* mt genome organization and evolution is performed. Furthermore, it discusses the potential roles of LIRs, and G4s, raising the question whether these two features are functionally correlated and evolved convergently.
