## Supplementary material for "Co-evolution of Large inverted repeats and G-quadruplex DNA in fungal mitochondria may facilitate mitogenome stability: the case of *Malassezia*": Suppl. Table S1

### Sheet: Sheet1
#	Species	Strain	Origin	Source	nc-based phylogenetic clusters*	mt-based phylogenetic clusters	NCBI Acc. No.	mt genome size	GC %	# introns	Total intron size	% introns	Size of intergenic regions	% intergenic regions	# tRNAs	LIR length	LIR % of tot genome	intra-IR length
1	Malassezia arunalokei	CBS11387	India	Scalp of seborrheic dematitis patient	B	I1	ON585844	38143	31.1	2	3508	9.2	20485	53.71	25	5681	14.89	625
2	Malassezia restricta	KCTC27527	Korea	Dandruff	B	I1	NC_039455.1	38720	31.4	4	4322	11.16	24443	63.13	24	5383	13.90	0
3	Malassezia restricta	CBS7877	UK	Human	B	I1	KY911093.1	38499	31.12	4	3753	9.75	21066	54.72	25	4940	12.83	751
4	Malassezia globosa	CBS7966	UK	skin, of patient with pityriasis versicolor	B	I2	KY911088.1	34689	28.03	0	0	0	20286	58.48	25	3904	11.25	771
5	Malassezia globosa	CBS7874	UK	Scalp, dandruff	B	I2	KY911087.1	34808	28.05	0	0	0	20714	59.51	25	3927	11.28	746
6	Malassezia globosa	CBS7990	UK	Human	B	I2	KY911089.1	38672	27.77	3	3573	9.24	21278	55.02	25	4170	10.78	747
7	Malassezia caprae	CBS10434	Spain	ear of goat	A	II	ON585846	41692	31.17	4	4074	9.77	26126	62.66	25	8056	19.32	625
8	Malassezia dermatis	CBS9169	Japan	Skin lesions of an atopic patient	A	II	ON585848	38991	31.58	4	2935	7.53	21606	55.41	25	7210	18.49	668
9	Malassezia sympodialis	ATCC44340	N/A	N/A	A	II	KY911095.1	38614	32.08	8	5008	12.97	20797	53.86	25	5948	15.40	706
10	Malassezia sympodialis	ATCC42132	Unkown	Skin of man with tinea versicolor	A	II	HF558646.1	38622	32.08	8	5007	12.96	22407	58.02	25	5953	15.41	656
11	Malassezia sympodialis	ATCC96806	UK	Healthy skin	A	II	KY911096.1	38538	32.09	8	5008	12.99	20070	52.08	25	5910	15.34	656
12	Malassezia equina	CBS12830	Spain	Horse, anus	A	II	ON585849	45405	30.01	6	5709	12.57	26754	58.92	25	8444	18.60	3194
13	Malassezia nana	CBS9557	Japan	feline otitis externa	A	II	ON585850	42091	31.96	6	4679	11.12	20896	49.64	23	7214	17.14	764
14	Malassezia pachydermatis	CBS1879	Sweden	ear of dog with otitis externa	A	II	KY911092.1	35527	31.26	4	4744	13.35	18967	53.39	25	3511	9.88	454
15	Malassezia brasiliensis	CBS14135	Brazil	beak of a parrot	C	III1	ON585845	60300	31.1	6	6963	11.55	40251	66.75	25	10698	17.74	1080
16	Malassezia furfur	CBS9595	greece	SD, back, man	C	III1	ON585854	48295	29.98	8	7241	14.99	27958	57.89	24	7114	14.73	670
17	Malassezia furfur	CBS1878	Unkown	Dandruff, man	C	III1	KY911081.1	48161	29.09	9	6419	13.33	28964	60.14	24	7820	16.24	548
18	Malassezia furfur	CBS7019	Finland	PV, trunk,15-year-old girl	C	III1	KY911083.1	49305	29	10	7753	15.72	30279	61.41	24	7809	15.84	550
19	Malassezia furfur	CBS14141	France	Catheter, blood, human	C	III1	KY911086.1	48933	28.94	9	7344	15.01	28785	58.83	24	7685	15.71	550
20	Malassezia furfur	CBS7982	France	Skin of ear, healthy man	C	III1	KY911085.1	47903	29.24	9	6609	13.8	30242	63.13	24	7656	15.98	550
21	Malassezia obtusa	CBS7876	UK	Human	C	III1	KY911091.1	60147	27.83	8	9172	15.25	41130	68.38	24	8774	14.59	1389
22	Malassezia psittaci	CBS14136	Brazil	beak of a parrot	C	III2	ON585852	46165	24.92	7	7325	15.87	30745	66.6	22	0	0	0
23	Malassezia yamatoensis	CBS9725	Japan	SD	C	III2	KY911098.1	41233	27.38	9	8663	21.01	23209	56.29	22	0	0	0
24	Malassezia japonica	CBS9431	Japan	skin of healthy Japanese woman	C	III	KY911090.1	28009	33.3	0	0	0	13612	48.6	24	2098	7.49	576
25	Malassezia vespertilionis	CBS15041	USA	swab of wing skin of northern long-eared bat (Myotis septentrionalis)	C	III	ON585851	59251	22.04	1	1208	2.04	41152	69.45	24	9181	15.50	1880
26	Malassezia sp.	CBS 17886 (= 46375-4)	USA	Lasionycteris noctivagans (silver-haired bat)	C	single	ON585853	41053	31.18	3	3786	9.22	25602	62.36	24	3046	7.42	511
27	Malassezia slooffiae	CBS7956	France	healthy ear of pig	D	single	KY911097.1	40575	28.18	7	2873	7.08	23964	59.06	22	4671	11.51	1070
28	Malassezia cuniculi	CBS11721	Spain	from a rabbit, external ear canal of a healthy animal	D	single	ON585847	63712	21.77	1	1239	1.94	47344	74.31	32	14920	23.42	11562
29	Ustilago Maydis	strain 521	USA	Corn Zea mays	Outgroup	Outgroup	NC_008368.1	56814	31.2	12	13450	23.67	35217	61.99	23	0	0	0
	*for now following Ianiri et al., 2020, PNAS
