## Supplementary material for "Co-evolution of Large inverted repeats and G-quadruplex DNA in fungal mitochondria may facilitate mitogenome stability: the case of *Malassezia*": Suppl. Table S2

### Sheet: Sheet1
species	strain	mitogenome	gene	intron	position in host gene	size	intron type	hosted ORF
Malassezia yamatoensis	CBS9725	KY911098.1	rnl	rnli1	1995	488	IB	no
			rnl	rnli2	2196	828	IA	no
			cox1	cox1i1	383	1192	IB	putative LAGLIDADG homing endonuclease
			cox1	cox1i2	612	1068	IB	putative LAGLIDADG homing endonuclease
			cox1	cox1i3	706	1478	ID	putative LAGLIDADG homing endonuclease
			cox1	cox1i4	717	1339	IB	putative LAGLIDADG homing endonuclease
			cox1	cox1i5	1097	1276	IB	putative LAGLIDADG homing endonuclease
			cob	cobi1	393	464	ID	no
			cob	cobi2	429	530	ID	no
Malassezia obtusa	CBS7876	KY911091.1	rnl	rnli1	1918	537	IB	no
			rnl	rnli2	2449	1129	IA	putative LAGLIDADG homing endonuclease
			rnl	rnli3	2504	449	IA	no
			cox1	cox1i1	383	1354	IB	putative LAGLIDADG homing endonuclease
			cox1	cox1i2	706	1670	ID	putative LAGLIDADG homing endonuclease
			cox1	cox1i3	717	1190	IB	putative LAGLIDADG homing endonuclease
			cox1	cox1i4	1104	1264	IB	putative LAGLIDADG homing endonuclease
			cob	cobi1	429	1579	ID	putative LAGLIDADG homing endonuclease
Malassezia sympodialis	CBS44340	KY911095.1	rnl	rnli1	1797	339	IB	no
			rnl	rnli2	2285	298	IA	no
			rnl	rnli3	2340	355	IA	no
			cob	cobi1	393	356	ID	no
			cob	cobi2	429	1023	ID	putative LAGLIDADG homing endonuclease
			cox1	cox1i1	383	1081	IB	putative LAGLIDADG homing endonuclease
			cox1	cox1i2	706	503	ID	no
			cox1	cox1i3	717	1053	IB	putative LAGLIDADG homing endonuclease
Malassezia pachydermatis	CBS1879	KY911092.1	cob	cobi1	393	1215	ID	GIY-YIG homing endonuclease
			cob	cobi2	429	1019	ID	putative LAGLIDADG homing endonuclease
			cox1	cox1i1	383	1178	IB	putative LAGLIDADG homing endonuclease
			cox1	cox1i2	706	1332	ID	putative LAGLIDADG homing endonuclease
Malassezia slooffiae	CBS7956	KY911097.1	rnl	rnli1	2354	284		no
			rnl	rnli2	2409	276		no
			cob	cobi1	429	1097	ID	putative LAGLIDADG homing endonuclease
			cox1	cox1i1	383	293	IB	no
			cox1	cox1i2	612	200	IB	no
			cox1	cox1i3	706	505	ID	no
			cox1	cox1i4	717	218	ID	no
Malassezia arunalokei	CBS13387	ON585844	rnl	rnli1	413	2390	I	no
			cob	cobi1	429	1118	ID	putative LAGLIDADG homing endonuclease
Malassezia brasiliensis	CBS14135	ON585845	rnl	rnli1	2405	1100	IA	putative LAGLIDADG homing endonuclease
			cox1	cox1i1	383	1165	IB	putative LAGLIDADG homing endonuclease
			cox1	cox1i2	706	1309	ID	putative LAGLIDADG homing endonuclease
			cox1	cox1i3	717	1073	IB	putative LAGLIDADG homing endonuclease
			cox1	cox1i4	1104	1578	IB	putative LAGLIDADG homing endonuclease
			cob	cobi1	429	738	ID	no
Mallassezia caprae	CBS10434	ON585846	rnl	rnli1	1797	381	IB	no
			cob	cobi1	429	1056	ID	putative LAGLIDADG homing endonuclease
			cox1	cox1i1	383	1081	IB	putative LAGLIDADG homing endonuclease
			cox1	cox1i2	706	1556	ID	putative LAGLIDADG homing endonuclease
Malassezia cuniculi	CBS11721	ON585847	cob	cobi1	429	1239	ID	putative LAGLIDADG homing endonuclease
Malassezia dermatis	CBS9145	ON585848	rnl	rnli1	2274	297	IA	no
			rnl	rnli2	2329	346	IA	no
			cox1	cox1i1	383	1237	IB	putative LAGLIDADG homing endonuclease
			cox1	cox1i2	717	1055	IB	putative LAGLIDADG homing endonuclease
Malassezia equina	CBS12830	ON585849	rnl	rnli1	1786	817	IB	putative LAGLIDADG homing endonuclease
			rnl	rnli2	2328	350	IA	no
			cob	cobi1	429	1026	ID	putative LAGLIDADG homing endonuclease
			cox1	cox1i1	383	1175	IB	putative LAGLIDADG homing endonuclease
			cox1	cox1i2	706	1290	ID	putative LAGLIDADG homing endonuclease
			cox1	cox1i3	717	1051	IB	putative LAGLIDADG homing endonuclease
Malassezia nana	CBS9557	ON585850	rnl	rnli1	2332	341	I	no
			cob	cobi1	393	348	ID	no
			cob	cobi2	429	1070	ID	putative LAGLIDADG homing endonuclease
			cox1	cox1i1	383	1089	IB	putative LAGLIDADG homing endonuclease
			cox1	cox1i2	706	778	ID	putative LAGLIDADG homing endonuclease
			cox1	cox1i3	717	1053	IB	no
Malassezia vespertilionis	CBS15041	ON585851	cox1	cox1i1	383	1208	IB	putative LAGLIDADG homing endonuclease
Malassezia psittaci	CBS14136	ON585852	rnl	rnli1	2028	578	ΙΒ	no
			rnl	rnli2	2602	1100	ΙΑ	putative LAGLIDADG homing endonuclease
			cox1	cox1i1	384	1172	IB	putative LAGLIDADG homing endonuclease
			cox1	cox1i2	615	231	IB	no
			cox1	cox1i3	717	3250	IB	no
			cob	cobi1	393	523	ID	no
			cob	cobi2	429	471	ID	no
Malassezia sp.	CBS17886	ON585853	cob	cobi1	429	1252	ID	putative LAGLIDADG homing endonuclease
			cox1	cox1i1	384	1232	IB	putative LAGLIDADG homing endonuclease
			cox1	cox1i2	1107	1302	IB	putative LAGLIDADG homing endonuclease
Malassezia furfur	CBS9595	ON585854	rnl	rnli1	1902	829	IB	putative LAGLIDADG homing endonuclease
			rnl	rnli2	2428	1023	IA	putative LAGLIDADG homing endonuclease
			rnl	rnli3	2483	340	IA	no
			cox1	cox1i1	383	1141	IB	putative LAGLIDADG homing endonuclease
			cox1	cox1i2	706	1282	ID	putative LAGLIDADG homing endonuclease
			cox1	cox1i3	717	1046	IB	putative LAGLIDADG homing endonuclease
			cox1	cox1i4	1104	1160	IB	putative LAGLIDADG homing endonuclease
			cob	cobi1	393	420	ID	no
Malassezia furfur	CBS1878	KY911081.1	rnl	rnli1	2464	364	IA	no
			rnl	rnli2	2519	310	IA	no
			cox1	cox1i1	392	1160	IB	putative LAGLIDADG homing endonuclease
			cox1	cox1i2	621	170	IB	no
			cox1	cox1i3	715	1253	ID	putative LAGLIDADG homing endonuclease
			cox1	cox1i4	726	1106	IB	putative LAGLIDADG homing endonuclease
			cox1	cox1i5	1113	1250	IB	putative LAGLIDADG homing endonuclease
			cob	cobi1	393	369	ID	no
			cob	cobi2	429	437	ID	no
Malassezia furfur	CBS7019	KY911083.1	rnl	rnli1	1865	374	IB	no
			rnl	rnli2	2363	367	IA	no
			rnl	rnli3	2418	311	IA	no
			cox1	cox1i1	392	1160	IB	putative LAGLIDADG homing endonuclease
			cox1	cox1i2	621	1122	IB	putative LAGLIDADG homing endonuclease
			cox1	cox1i3	715	1249	ID	putative LAGLIDADG homing endonuclease
			cox1	cox1i4	726	1109	IB	putative LAGLIDADG homing endonuclease
			cox1	cox1i5	1113	1266	IB	putative LAGLIDADG homing endonuclease
			cob	cobi1	393	358	ID	no
			cob	cobi2	429	437	ID	no
Malassezia furfur	CBS14141	KY911086.1	rnl	rnli1	1865	377	IB	no
			rnl	rnli2	2363	364	IA	no
			rnl	rnli3	2418	324	IA	no
			cox1	cox1i1	392	1160	IB	putative LAGLIDADG homing endonuclease
			cox1	cox1i2	621	1118	IB	putative LAGLIDADG homing endonuclease
			cox1	cox1i3	715	1249	ID	putative LAGLIDADG homing endonuclease
			cox1	cox1i4	726	1109	IB	putative LAGLIDADG homing endonuclease
			cox1	cox1i5	1113	1283	IB	putative LAGLIDADG homing endonuclease
			cob	cobi1	393	360	ID	no
Malassezia furfur	CBS7982	KY911085.1	rnl	rnli1	1865	374	IB	no
			rnl	rnli2	2387	311	IA	no
			rnl	rnli3	2442	311	IA	no
			cox1	cox1i1	392	1144	IB	putative LAGLIDADG homing endonuclease
			cox1	cox1i2	715	1353	ID	putative LAGLIDADG homing endonuclease
			cox1	cox1i3	726	1047	IB	putative LAGLIDADG homing endonuclease
			cox1	cox1i4	1113	1283	IB	putative LAGLIDADG homing endonuclease
			cob	cobi1	393	358	ID	no
			cob	cobi2	429	428	ID	no
Malassezia restricta	KCTC27527	NC_039455	rnl	rnli1	2406	401	IA	no
			cob	cobi1	429	1122	ID	putative LAGLIDADG homing endonuclease
			cox1	cox1i1	383	1165	IB	putative LAGLIDADG homing endonuclease
			cox1	cox1i2	705	1634	IB	putative LAGLIDADG homing endonuclease
Malassezia restricta	CBS7877	KY911093.1	rnl	rnli1	2405	401	IA	no
			cob	cobi1	429	1122	ID	putative LAGLIDADG homing endonuclease
			cox1	cox1i1	383	1172	IB	putative LAGLIDADG homing endonuclease
			cox1	cox1i2	705	1058	IB	putative LAGLIDADG homing endonuclease
Malassezia globosa	CBS7990	KY911089.1	cob	cobi1	429	1157	ID	putative LAGLIDADG homing endonuclease
			cox1	cox1i1	706	1362	ID	putative LAGLIDADG homing endonuclease
			cox1	cox1i2	717	1054	IB	putative LAGLIDADG homing endonuclease
Malassezia sympodialis	ATCC42132	HF558646.1	rnl	rnli1	1798	339	IB	no
			rnl	rnli2	2286	297	IA	no
			rnl	rnli3	2341	354	IA	no
			cob	cobi1	393	356	ID	putative LAGLIDADG homing endonuclease
			cob	cobi2	429	1023	ID	putative LAGLIDADG homing endonuclease
			cox1	cox1i1	383	1081	IB	putative LAGLIDADG homing endonuclease
			cox1	cox1i2	706	503	ID	no
			cox1	cox1i3	717	1054	IB	putative LAGLIDADG homing endonuclease
Malassezia sympodialis	ATCC96806	KY911096.1	rnl	rnli1	1797	339	IB	no
			rnl	rnli2	2285	298	IA	no
			rnl	rnli3	2340	355	IA	no
			cob	cobi1	393	356	ID	putative LAGLIDADG homing endonuclease
			cob	cobi2	429	1023	ID	putative LAGLIDADG homing endonuclease
			cox1	cox1i1	383	1081	IB	putative LAGLIDADG homing endonuclease
			cox1	cox1i2	706	503	ID	no
			cox1	cox1i3	717	1053	IB	putative LAGLIDADG homing endonuclease
Ustilago maydis	521	NC_008368	rnl	rnli1	660	829	IB	putative LAGLIDADG homing endonuclease
			rnl	rnli2	3005	451	IB	putative LAGLIDADG homing endonuclease
			cox1	cox1i1	483	1140	IA	putative LAGLIDADG homing endonuclease
			cox1	cox1i2	619	1111	IB	putative LAGLIDADG homing endonuclease
			cox1	cox1i3	723	1145	IB	no
			cox1	cox1i4	881	1396	IB	putative LAGLIDADG homing endonuclease
			cox1	cox1i5	975	1133	ID	putative LAGLIDADG homing endonuclease
			cox1	cox1i6	1097	1348	IB	no
			cox1	cox1i7	1205	1352	IB	putative LAGLIDADG homing endonuclease
			cox1	cox1i8	1314	1207	IB	putative LAGLIDADG homing endonuclease
			cob	cobi1	393	1241	ID	no
			nad5	nad5i1	706	1097	IA	no
