## Supplementary material for "Co-evolution of Large inverted repeats and G-quadruplex DNA in fungal mitochondria may facilitate mitogenome stability: the case of *Malassezia*": Suppl. Table S3

### Sheet: Φύλλο1
Sequence Distances of all 15 protein coding genes
	Percent Similarity in upper triangle
	Percent Divergence in lower triangle
	Malassezia_arunalokei	Malassezia_brasiliensis	Malassezia_caprae	Malassezia_cuniculi	Malassezia_dermatis	Malassezia_equina	Malassezia_furfur_CBS9595	Malassezia_japonica	Malassezia_nana	Malassezia_obtusa	Malassezia_pachydermatis_KY911092	Malassezia_psittaci	Malassezia_slooffiae_KY911097	Malassezia_sp_CBS17886	Malassezia_sympodialis_KY911095	Malassezia_vespertilionis	Malassezia_yamatoensis	Malassezia_furfur_CBS14141	Malassezia_furfur_CBS7019	Malassezia_furfur_CBS7982	Malassezia_furfur_strain_CBS1878	Malassezia_globosa_CBS7874	Malassezia_globosa_CBS7966	Malassezia_globosa_CBS7990	Malassezia_restricta_CBS7877	Malassezia_restricta_KCTC27527	Malassezia_sympodialis_ATCC42132	Malassezia_sympodialis_CBS96806	Ustilago_maydis_521
Malassezia_arunalokei	***	70.3	77.7	73.7	77.4	77.7	78.2	78.9	82.5	78.8	82.1	77.0	74.6	75.2	82.3	76.4	76.6	78.3	78.4	78.3	78.4	87.0	87.1	87.2	97.8	97.7	82.1	82.3	64.6	Malassezia_arunalokei
Malassezia_brasiliensis	37.7	***	76.0	68.0	75.8	76.1	97.8	86.7	80.1	91.6	79.5	88.5	76.4	77.0	80.7	80.4	88.4	97.5	97.5	97.5	97.5	79.2	79.3	79.3	78.0	78.1	80.6	80.8	65.3	Malassezia_brasiliensis
Malassezia_caprae	26.5	28.9	***	72.0	97.4	96.6	79.2	79.5	90.8	79.1	83.6	77.8	74.0	75.0	94.0	76.3	77.4	79.2	79.3	79.2	79.3	82.1	82.2	82.3	80.5	80.6	94.1	94.0	65.2	Malassezia_caprae
Malassezia_cuniculi	32.4	41.7	35.1	***	71.3	72.0	74.1	75.6	76.0	74.5	74.8	74.1	73.5	72.4	75.8	72.9	73.8	74.4	74.4	74.4	74.4	73.6	73.6	73.7	73.0	73.0	75.5	75.8	64.2	Malassezia_cuniculi
Malassezia_dermatis	26.9	29.2	2.7	36.2	***	96.3	78.9	79.1	90.6	78.7	83.6	77.7	73.6	74.8	94.0	76.0	77.3	78.9	78.9	78.8	79.0	82.0	82.1	82.1	80.4	80.4	94.1	94.0	64.8	Malassezia_dermatis
Malassezia_equina	26.6	28.9	3.5	35.0	3.8	***	79.2	79.5	90.9	79.2	83.8	78.0	73.9	74.8	93.2	76.6	77.6	79.3	79.3	79.2	79.3	82.1	82.2	82.2	80.5	80.6	93.2	93.2	65.1	Malassezia_equina
Malassezia_furfur_CBS9595	25.8	2.2	24.4	31.7	24.9	24.4	***	87.1	80.3	92.1	80.0	89.0	76.6	77.4	80.8	81.0	88.7	98.4	98.4	98.3	98.3	79.1	79.2	79.2	77.9	77.9	80.6	80.8	65.4	Malassezia_furfur_CBS9595
Malassezia_japonica	24.8	14.7	24.0	29.5	24.5	24.0	14.2	***	80.9	87.4	80.7	84.6	77.4	78.1	80.9	81.3	84.0	86.9	87.0	86.9	87.0	80.3	80.4	80.4	78.6	78.7	80.9	81.0	66.0	Malassezia_japonica
Malassezia_nana	20.0	23.2	9.9	29.0	10.1	9.7	22.8	22.1	***	80.2	84.8	79.4	75.8	76.9	92.7	78.4	78.9	80.4	80.5	80.4	80.5	83.7	83.8	83.8	82.4	82.5	92.6	92.7	66.5	Malassezia_nana
Malassezia_obtusa	24.9	8.9	24.6	31.3	25.1	24.4	8.4	13.8	23.0	***	80.5	88.2	77.4	77.6	80.6	81.1	87.8	92.2	92.3	92.2	92.3	79.6	79.6	79.7	78.7	78.7	80.5	80.6	65.8	Malassezia_obtusa
Malassezia_pachydermatis_KY911092	20.5	24.0	18.5	30.8	18.6	18.4	23.3	22.3	17.1	22.6	***	78.5	75.4	76.0	85.8	77.4	78.2	80.1	80.1	80.0	80.1	83.3	83.4	83.4	82.1	82.2	85.7	85.8	65.9	Malassezia_pachydermatis_KY911092
Malassezia_psittaci	27.6	12.5	26.3	31.8	26.6	26.0	12.0	17.3	24.2	12.9	25.3	***	75.3	76.4	79.0	79.4	97.6	89.0	89.0	88.9	89.0	77.5	77.6	77.6	76.8	76.9	78.9	79.0	65.1	Malassezia_psittaci
Malassezia_slooffiae_KY911097	31.0	28.4	32.0	32.7	32.5	32.1	28.1	26.9	29.3	26.9	29.8	30.0	***	74.4	75.7	74.2	74.7	76.6	76.7	76.5	76.7	74.6	74.7	74.8	74.2	74.3	75.5	75.8	64.2	Malassezia_slooffiae_KY911097
Malassezia_sp_CBS17886	30.2	27.5	30.5	34.5	30.7	30.7	27.0	26.0	27.7	26.7	28.9	28.4	31.3	***	76.9	74.8	76.1	77.4	77.5	77.3	77.5	75.3	75.3	75.4	75.0	75.1	76.8	77.0	64.3	Malassezia_sp_CBS17886
Malassezia_sympodialis_KY911095	20.2	22.3	6.2	29.3	6.2	7.2	22.3	22.1	7.7	22.5	15.8	24.7	29.3	27.6	***	78.2	78.4	80.7	80.8	80.7	80.8	84.0	84.1	84.1	82.4	82.5	99.9	99.9	65.8	Malassezia_sympodialis_KY911095
Malassezia_vespertilionis	28.4	22.7	28.5	33.6	29.0	28.0	22.0	21.5	25.5	21.8	26.9	24.2	31.6	30.7	25.9	***	79.1	80.9	81.0	81.0	81.0	77.1	77.1	77.2	76.1	76.1	77.9	78.2	63.8	Malassezia_vespertilionis
Malassezia_yamatoensis	28.1	12.7	27.0	32.2	27.1	26.7	12.3	18.0	24.9	13.3	25.9	2.5	30.8	28.8	25.5	24.5	***	88.7	88.8	88.7	88.9	77.2	77.2	77.3	76.1	76.1	78.4	78.5	65.1	Malassezia_yamatoensis
Malassezia_furfur_CBS14141	25.6	2.5	24.4	31.4	24.9	24.3	1.7	14.4	22.8	8.2	23.2	12.0	28.1	26.9	22.3	22.0	12.2	***	99.9	99.9	99.7	79.2	79.3	79.3	78.0	78.0	80.6	80.7	65.5	Malassezia_furfur_CBS14141
Malassezia_furfur_CBS7019	25.6	2.6	24.3	31.4	24.8	24.3	1.7	14.3	22.6	8.1	23.2	12.0	28.0	26.8	22.3	22.0	12.1	0.1	***	99.8	99.8	79.2	79.4	79.4	78.0	78.1	80.6	80.8	65.5	Malassezia_furfur_CBS7019
Malassezia_furfur_CBS7982	25.7	2.6	24.4	31.4	24.9	24.4	1.7	14.4	22.8	8.3	23.3	12.0	28.2	27.0	22.4	22.0	12.3	0.1	0.2	***	99.7	79.2	79.3	79.3	78.0	78.0	80.6	80.7	65.5	Malassezia_furfur_CBS7982
Malassezia_furfur_strain_CBS1878	25.6	2.6	24.3	31.4	24.7	24.2	1.7	14.3	22.6	8.1	23.1	11.9	28.0	26.8	22.3	21.9	12.1	0.3	0.2	0.3	***	79.2	79.3	79.4	78.0	78.0	80.7	80.8	65.5	Malassezia_furfur_strain_CBS1878
Malassezia_globosa_CBS7874	14.3	24.5	20.5	32.6	20.7	20.5	24.6	22.9	18.4	23.9	18.9	26.8	31.0	30.0	18.0	27.4	27.3	24.4	24.4	24.5	24.4	***	99.7	99.6	87.1	87.0	83.8	84.0	64.3	Malassezia_globosa_CBS7874
Malassezia_globosa_CBS7966	14.2	24.3	20.4	32.5	20.5	20.4	24.5	22.7	18.3	23.8	18.8	26.7	30.9	30.0	17.9	27.3	27.2	24.2	24.2	24.3	24.2	0.3	***	99.7	87.1	87.1	83.9	84.1	64.2	Malassezia_globosa_CBS7966
Malassezia_globosa_CBS7990	14.1	24.2	20.3	32.5	20.5	20.4	24.4	22.7	18.3	23.7	18.8	26.7	30.8	29.9	17.9	27.2	27.2	24.2	24.2	24.3	24.2	0.4	0.3	***	87.1	87.1	83.9	84.1	64.2	Malassezia_globosa_CBS7990
Malassezia_restricta_CBS7877	2.3	26.0	22.6	33.5	22.8	22.6	26.2	25.2	20.1	25.2	20.4	27.8	31.6	30.4	20.1	28.9	28.8	26.1	26.0	26.1	26.1	14.2	14.1	14.1	***	99.9	82.2	82.4	64.7	Malassezia_restricta_CBS7877
Malassezia_restricta_KCTC27527	2.3	26.0	22.4	33.5	22.7	22.5	26.2	25.1	20.0	25.1	20.4	27.7	31.5	30.3	20.0	28.8	28.8	26.0	26.0	26.1	26.0	14.3	14.2	14.2	0.1	***	82.3	82.5	64.7	Malassezia_restricta_KCTC27527
Malassezia_sympodialis_ATCC42132	20.4	22.5	6.2	29.6	6.2	7.2	22.5	22.1	7.8	22.6	15.9	24.8	29.8	27.8	0.1	26.2	25.6	22.5	22.5	22.5	22.4	18.3	18.2	18.2	20.4	20.3	***	100.0	65.7	Malassezia_sympodialis_ATCC42132
Malassezia_sympodialis_CBS96806	20.2	22.3	6.2	29.3	6.2	7.2	22.3	22.0	7.7	22.5	15.8	24.7	29.3	27.6	0.1	25.8	25.5	22.3	22.3	22.3	22.2	18.0	17.9	17.9	20.1	20.0	0.0	***	65.8	Malassezia_sympodialis_CBS96806
Ustilago_maydis_521	47.6	46.3	46.5	48.5	47.4	46.7	46.2	45.2	44.2	45.6	45.3	46.8	48.3	48.1	45.5	49.2	46.8	46.0	46.0	45.9	45.9	48.2	48.3	48.4	47.5	47.6	45.7	45.5	***	Ustilago_maydis_521
	Malassezia_arunalokei	Malassezia_brasiliensis	Malassezia_caprae	Malassezia_cuniculi	Malassezia_dermatis	Malassezia_equina	Malassezia_furfur_CBS9595	Malassezia_japonica	Malassezia_nana	Malassezia_obtusa	Malassezia_pachydermatis_KY911092	Malassezia_psittaci	Malassezia_slooffiae_KY911097	Malassezia_sp_CBS17886	Malassezia_sympodialis_KY911095	Malassezia_vespertilionis	Malassezia_yamatoensis	Malassezia_furfur_CBS14141	Malassezia_furfur_CBS7019	Malassezia_furfur_CBS7982	Malassezia_furfur_strain_CBS1878	Malassezia_globosa_CBS7874	Malassezia_globosa_CBS7966	Malassezia_globosa_CBS7990	Malassezia_restricta_CBS7877	Malassezia_restricta_KCTC27527	Malassezia_sympodialis_ATCC42132	Malassezia_sympodialis_CBS96806	Ustilago_maydis_521
