## Supplementary material for "Co-evolution of Large inverted repeats and G-quadruplex DNA in fungal mitochondria may facilitate mitogenome stability: the case of *Malassezia*": Suppl. Table S4

### Sheet: Malassezia G4s
Sequence info	Sequence length	GC content	Quadruplexes found	Frequency	trnP	repeat region	trnK	Intergenic region	Intron	atp9
Malassezia arunalokei strain CBS11387	38.143 bp	0.311	13	0,3 / 1000 bp	3	10	0	0	0	0
Malassezia restricta strain KCTC 27527	38.720 bp	0.314	17	0,4 / 1000 bp	3	14	0	0	0	0
Malassezia restricta strain CBS7877	38.499 bp	0.311	9	0,2 / 1000 bp	3	6	0	0	0	0
Malassezia globosa strain CBS7966	34.689 bp	0.28	1	0 / 1000 bp	1	0	0	0	0	0
Malassezia globosa strain CBS7874	34.808 bp	0.281	1	0 / 1000 bp	1	0	0	0	0	0
Malassezia globosa strain CBS7990	38.672 bp	0.278	1	0 / 1000 bp	1	0	0	0	0	0
Malassezia caprae strain CBS10434	41.693 bp	0.312	17	0,4 / 1000 bp	1	14	2	0	0	0
Malassezia dermatis strain C9145 / JCM11348	38.991 bp	0.316	9	0,2 / 1000 bp	1	8	0	0	0	0
Malassezia sympodialis strain CBS44340	38.614 bp	0.321	17	0,4 / 1000 bp	1	15	0	0	1	0
Malassezia sympodialis strain ATCC 42132	38.622 bp	0.321	17	0,4 / 1000 bp	1	15	0	0	1	0
Malassezia sympodialis strain CBS96806	38.622 bp	0.321	17	0,4 / 1000 bp	1	15	0	0	1	0
Malassezia equina strain CBS12830	45.405 bp	0.3	6	0,1 / 1000 bp	1	5	0	0	0	0
Malassezia nana strain CBS9557	42.091 bp	0.32	8	0,2 / 1000 bp	1	7	0	0	0	0
Malassezia pachydermatis strain CBS1879	35.527 bp	0.313	18	0,5 / 1000 bp	1	15	0	2	0	0
Malassezia brasiliensis strain CBS14135	60.300 bp	0.249	34	0,6 / 1000 bp	0	34	0	0	0	0
Malassezia furfur strain CBS9595	48.295 bp	0.3	27	0,6 / 1000 bp	0	28	0	1	0	0
Malassezia furfur strain CBS 1878	48.161 bp	0.291	22	0,5 / 1000 bp	0	22	0	0	0	0
Malassezia furfur strain CBS14141	48.933 bp	0.289	22	0,4 / 1000 bp	0	22	0	0	0	0
Malassezia furfur strain CBS7982	47.903 bp	0.292	22	0,5 / 1000 bp	0	22	0	0	0	0
Malassezia obtusa strain CBS7876	60.147 bp	0.278	37	0,6 / 1000 bp	0	34	0	3	0	0
Malassezia psittaci strain CBS14136	46.165 bp	0.249	2	0 / 1000 bp	0	0	0	2	0	0
Malassezia yamatoensis strain CBS9725	41.233 bp	0.274	1	0 / 1000 bp	0	0	0	1	0	0
Malassezia japonica strain CBS9431	28.009 bp	0.333	2	0,1 / 1000 bp	0	2	0	0	0	0
Malassezia vespertilionis strain CBS15041	59.251 bp	0.22	9	0,2 / 1000 bp	0	8	0	1	0	0
Malassezia sp. strain CBS17886	41.053 bp	0.312	2	0 / 1000 bp	0	2	0	0	0	0
Malassezia slooffiae strain CBS7956	40.575 bp	0.282	5	0,1 / 1000 bp	0	2	0	3	0	1
Malassezia cuniculi strain CBS11721	63.712 bp	0.218	10	0,2 / 1000 bp	0	8	0	2	0	0
Ustilago maydis strain 520	56.814 bp	0.312	3	0,1 / 1000 bp	0	0	0	2	1	0

### Sheet: G4 details
Species/Strain	Position in mitogenome	G4 Length		Sequence	G4Hunter score	Gene/Location in mitogenome
					(abs)
Malassezia arunalokei strain CBS11387	3443	25		GCTGGGCGCCTCTTTTGGGAAGGGG	1.2	trnP(tgg)
	3445	26		TGGGCGCCTCTTTTGGGAAGGGGAGT	1.154	trnP(tgg)
	3456	28		TTTGGGAAGGGGAGTACGGAGTTCGAAT	1.071	trnP(tgg)
	18392	26		TCCATCATCATTCCATCCATACCCCA	-1.154	repeat_region
	18452	29		TATCCCTATCCTTTATTCTCTCCCCACTC	-1.138	repeat_region
	18467	31		TTCTCTCCCCACTCATCTATCACCCACAATT	-1.032	repeat_region
	19654	32		CAACAAACCCATTACCCTAAAACCCCATTAGA	-1.094	repeat_region
	19667	34		ACCCTAAAACCCCATTAGAGTAACCCCTATATTC	-1.176	repeat_region
	28237	34		GAATATAGGGGTTACTCTAATGGGGTTTTAGGGT	1.176	repeat_region
	28252	32		TCTAATGGGGTTTTAGGGTAATGGGTTTGTTG	1.094	repeat_region
	29444	31		AATTGTGGGTGATAGATGAGTGGGGAGAGAA	1.032	repeat_region
	29461	29		GAGTGGGGAGAGAATAAAGGATAGGGATA	1.138	repeat_region
	29524	26		TGGGGTATGGATGGAATGATGATGGA	1.154	repeat_region
Malassezia brasiliensis strain CBS14135	27732	31		TTATACCCTTAACCTTAAAACCCCCTTATCA	-1.097	repeat_region
	28015	42		TTAACTAATAACCTACCCTAACCCCCCTAACCAATACTTATT	-1.024	repeat_region
	28036	25		CCCCCCTAACCAATACTTATTATAC	-1.2	repeat_region
	28209	49		TACCATATCCATACTCAATACCCCCCCCCATACTCATACCCATTTACAT	-1.184	repeat_region
	28367	40		TACCCTAACCATTACCCTATCCATCCCCCTATCTTAATAT	-1.175	repeat_region
	28523	29		CATACCCATTCCCATAACCATTCCCATAT	-1.103	repeat_region
	28619	37		CCATATCCATTACCCTAACCATCCCCATATCTATTAT	-1.027	repeat_region
	30759	29		CTGATTAAGGAGGGGTTAATGTGGGTATA	1.034	repeat_region
	30765	27		AAGGAGGGGTTAATGTGGGTATACGAT	1.111	repeat_region
	30940	25		GAGTAGGTTAAGTAGGATCAGGGGG	1.2	repeat_region
	31298	39		AAAAATAAATAGGGGGTTGGGTAAGGGAGTGGTAAGAAT	1.128	repeat_region
	31342	26		AGGGATAAGGGTAGTGAGTAGTGGGA	1.192	repeat_region
	31349	26		AGGGTAGTGAGTAGTGGGATGAGGGT	1.231	repeat_region
	31695	42		GATTGGTAGATAGATGAGGGGGATGGGATAGAAAGAGAAAAT	0.952	repeat_region
	33325	28		TAAGTGGGGGGGATAGAATTTTTTTATT	1.071	repeat_region
	33748	27		AGGGATAGGATAGGATAGGGATAGGGA	1.296	repeat_region
	33754	38		AGGATAGGATAGGGATAGGGATAGGGATAGGGATAGTA	1.184	repeat_region
	38665	38		TACTATCCCTATCCCTATCCCTATCCCTATCCTATCCT	-1.184	repeat_region
	38682	27		TCCCTATCCCTATCCTATCCTATCCCT	-1.296	repeat_region
	39104	28		AATAAAAAAATTCTATCCCCCCCACTTA	-1.071	repeat_region
	40720	42		ATTTTCTCTTTCTATCCCATCCCCCTCATCTATCTACCAATC	-0.952	repeat_region
	41082	26		ACCCTCATCCCACTACTCACTACCCT	-1.231	repeat_region
	41089	26		TCCCACTACTCACTACCCTTATCCCT	-1.192	repeat_region
	41120	39		ATTCTTACCACTCCCTTACCCAACCCCCTATTTATTTTT	-1.128	repeat_region
	41492	25		CCCCCTGATCCTACTTAACCTACTC	-1.2	repeat_region
	41665	27		ATCGTATACCCACATTAACCCCTCCTT	-1.111	repeat_region
	41669	29		TATACCCACATTAACCCCTCCTTAATCAG	-1.034	repeat_region
	43792	37		ATAATAGATATGGGGATGGTTAGGGTAATGGATATGG	1.027	repeat_region
	43896	29		ATATGGGAATGGTTATGGGAATGGGTATG	1.103	repeat_region
	44041	40		ATATTAAGATAGGGGGATGGATAGGGTAATGGTTAGGGTA	1.175	repeat_region
	44190	49		ATGTAAATGGGTATGAGTATGGGGGGGGGTATTGAGTATGGATATGGTA	1.184	repeat_region
	44387	25		GTATAATAAGTATTGGTTAGGGGGG	1.2	repeat_region
	44391	42		AATAAGTATTGGTTAGGGGGGTTAGGGTAGGTTATTAGTTAA	1.024	repeat_region
	44685	26		TGATAAGGGGTTTTAAGGTTAAGGGT	1.154	repeat_region
Malassezia caprae strain CBS10434	3772	30		TTTTTGGGAAGGGGAGTTAGGAGTTCGAAT	1.033	trnP(tgg)
	6903	27		AATAATAGGGATAGGGATAGGGAGGCT	1.111	trnK(ttt)
	6907	27		ATAGGGATAGGGATAGGGAGGCTCGAA	1.111	trnK(ttt)
	17928	46		TCACTACATCCCATCCATTAACCCCACCCACTTACTTACCTACGAA	-1.022	repeat_region
	20295	42		ATTACTATTACTATCCTCCCCACCCTACCATACTTCTATTAT	-0.881	repeat_region
	23232	26		GGTTGTGTTTTAGAGGGATGAGGGGT	1.269	repeat_region
	23235	26		TGTGTTTTAGAGGGATGAGGGGTAGA	1.154	repeat_region
	23238	25		GTTTTAGAGGGATGAGGGGTAGATG	1.2	repeat_region
	23243	30		AGAGGGATGAGGGGTAGATGTTTAGGGTGA	1.3	repeat_region
	23320	46		AAATATGTAGGGTTTGTGGATGGGGGGGTGAATGTTGGTATGAGTC	1.065	repeat_region
	25143	46		GACTCATACCAACATTCACCCCCCCATCCACAAACCCTACATATTT	-1.065	repeat_region
	25236	30		TCACCCTAAACATCTACCCCTCATCCCTCT	-1.3	repeat_region
	25246	25		CATCTACCCCTCATCCCTCTAAAAC	-1.2	repeat_region
	25248	26		TCTACCCCTCATCCCTCTAAAACACA	-1.154	repeat_region
	25251	26		ACCCCTCATCCCTCTAAAACACAACC	-1.269	repeat_region
	28171	42		ATAATAGAAGTATGGTAGGGTGGGGAGGATAGTAATAGTAAT	0.881	repeat_region
	30534	46		TTCGTAGGTAAGTAAGTGGGTGGGGTTAATGGATGGGATGTAGTGA	1.022	repeat_region
Malassezia dermatis strain C9145 / JCM11348	3432	30		TTTTTGGGAAGGGGAGTTAGGAGTTCGAAT	1.033	trnP(tgg)
	14930	34		GTGAAGTTTAGGTATTCAAGGGGGGGTCTTTTTT	1	repeat_region
	15226	26		AGAATAAATAGAAAAGGGGGGAAGGT	1.154	repeat_region
	15230	36		TAAATAGAAAAGGGGGGAAGGTAAGATAAATGGCTA	0.917	repeat_region
	19937	31		ATATATCCAACACATCCCCCTCTCCTAGTTA	-0.968	repeat_region
	24268	31		TAACTAGGAGAGGGGGATGTGTTGGATATAT	0.968	repeat_region
	28970	36		TAGCCATTTATCTTACCTTCCCCCCTTTTCTATTTA	-0.917	repeat_region
	28984	26		ACCTTCCCCCCTTTTCTATTTATTCT	-1.154	repeat_region
	29272	34		AAAAAAGACCCCCCCTTGAATACCTAAACTTCAC	-1	repeat_region
Malassezia equina strain CBS12830	3982	31		CTTTTTGGGAAGGGGAGTTAGGAGTTCGAAT	0.903	trnP(tgg)
	17029	26		AGGGAATAGTAGAATAAGGGGATAGT	1.077	repeat_region
	19984	28		TTACCCATCACCCATCATCCAATCCACT	-1.036	repeat_region
	30428	28		AGTGGATTGGATGATGGGTGATGGGTAA	1.036	repeat_region
	33385	26		ACTATCCCCTTATTCTACTATTCCCT	-1.077	repeat_region	*
	34271	26		ACTATCCCCTTATTCTACTATTCCCT	-1.077	next to the repeat region (small duplication)	*
Malassezia nana strain CBS9557	3170	29		TTTTGGGAAGGGGAGTTAGGAGTTCGAAT	1.069	trnP(tgg)
	19935	26		TCCCTTCCATTATCCCTTCCATTCCA	-1.154	repeat_region
	22704	32		AAGAATAGAATTTAAAGGGTGGGGGATTAGCT	0.969	repeat_region
	22717	29		AAAGGGTGGGGGATTAGCTTATAAGGAGT	1.172	repeat_region
	22795	36		TGTAAGTGTAGGGGTGTATCAAGGGGCGATTTATAG	1.028	repeat_region
	24757	36		CTATAAATCGCCCCTTGATACACCCCTACACTTACA	-1.028	repeat_region
	24842	26		ACTCCTTATAAGCTAATCCCCACCCT	-1.154	repeat_region
	27625	26		TGGAATGGAAGGGATAATGGAAGGGA	1.154	repeat_region
Malassezia vespertilionis strain CBS15041	33838	27		TGGGTAAGTATCATTGGATGGGGAGGT	1.222	trnI-trnD intergenic region
	40148	26		CGGATTAGGGGATTGAGGGTTCGAGT	1.154	repeat region/trnR(tcg)
	44170	28		CTCCTTTCCCTTACTCTATAACCCCTAC	-1.179	repeat_region
	47979	25		CAAACCCAAACCCTACAACAAACCC	-1.2	repeat_region
	47983	27		CCCAAACCCTACAACAAACCCAAACCC	-1.407	repeat_region
	50252	27		GGGTTTGGGTTTGTTGTAGGGTTTGGG	1.407	repeat_region
	50258	25		GGGTTTGTTGTAGGGTTTGGGTTTG	1.2	repeat_region
	54064	28		GTAGGGGTTATAGAGTAAGGGAAAGGAG	1.179	repeat_region
	58088	26		ACTCGAACCCTCAATCCCCTAATCCG	-1.154	repeat region/trnR(tcg)
Malassezia psittaci strain CBS14136	7253	29		AAGGGTTGAAAGGGTGGTTGAAAGGGTGG	1.276	trnT(tgt)-trnE(ttc) intergenic region
	14731	27		ATGGGGCGCATTCTTCGGGGAGAGATA	1.148	trnG(tcc)-nad3 intergenic region
Malassezia sp. strain CBS17886	19362	25		TATAGGGGTTTTTTACTCGAAGGGG	1.24	repeat_region
	20186	25		CCCCTTCGAGTAAAAAACCCCTATA	-1.24	repeat_region
Malassezia furfur strain CBS9595	12333	33		CTTTAAACCCTTTAAACCCTCACCCCTTAATAT	-1.091	atp6-trnS(gct) intergenic region
	22216	29		TTCACCCCTCTACCCTAATACTTTCCTAC	-1.138	repeat_region
	24404	46		ATATCACCCATACCACCCATACCACCCATACCCATCAACCACCAAT	-1.174	repeat_region
	24879	35		TTACCCATTCCCTTACCTAACCTACCCCTAACATT	-1.229	repeat_region
	25179	30		ATACCCAATACCCAATACCCAATACCCAAT	-1.2	repeat_region
	25186	30		ATACCCAATACCCAATACCCAATACCCAAT	-1.2	repeat_region
	25193	30		ATACCCAATACCCAATACCCAATACCCAAT	-1.2	repeat_region
	25201	27		TACCCAATACCCAATACCCAATACCAA	-1.148	repeat_region
	26010	26		CCCATACTGTATCCATACCATCCCCT	-1.269	repeat_region
	26019	38		TATCCATACCATCCCCTATCCATACCCTATCCATACTT	-1.105	repeat_region
	26919	34		AAATTAAAGGCAGGGGGATAATGGGTTTTATAAA	0.941	repeat_region
	27160	26		AGGGTAGTATTAGGGTAGTGATGGGT	1.154	repeat_region
	27413	50		TGATTGGTAAGTATTAAATGGGGGGGGGGTGGTTATGGTAAGATGGATGA	1.2	repeat_region
	27482	25		GGAATAGGGTTGGTAGGAAGATGGG	1.24	repeat_region
	31753	25		CCCATCTTCCTACCAACCCTATTCC	-1.24	repeat_region
	31797	50		TCATCCATCTTACCATAACCACCCCCCCCCCATTTAATACTTACCAATCA	-1.2	repeat_region
	32074	26		ACCCATCACTACCCTAATACTACCCT	-1.154	repeat_region
	32307	34		TTTATAAAACCCATTATCCCCCTGCCTTTAATTT	-0.941	repeat_region
	33203	38		AAGTATGGATAGGGTATGGATAGGGGATGGTATGGATA	1.105	repeat_region
	33224	26		AGGGGATGGTATGGATACAGTATGGG	1.269	repeat_region
	34032	27		TTGGTATTGGGTATTGGGTATTGGGTA	1.148	repeat_region
	34037	30		ATTGGGTATTGGGTATTGGGTATTGGGTAT	1.2	repeat_region
	34044	30		ATTGGGTATTGGGTATTGGGTATTGGGTAT	1.2	repeat_region
	34051	30		ATTGGGTATTGGGTATTGGGTATTGGGTAT	1.2	repeat_region
	34346	35		AATGTTAGGGGTAGGTTAGGTAAGGGAATGGGTAA	1.229	repeat_region
	34810	46		ATTGGTGGTTGATGGGTATGGGTGGTATGGGTGGTATGGGTGATAT	1.174	repeat_region
	37012	29		GTAGGAAAGTATTAGGGTAGAGGGGTGAA	1.138	repeat_region
Malassezia yamatoensis strain CBS9725	40254	25		GGGATAGTTGGGATAGTTGGGATAG	1.2	cob-atp9 intergenic region
Malassezia furfur strain CBS 1878	21602	29		TTCACCCCTCTACCCTAATACTTTCCTAA	-1.103	repeat_region
	22111	25		CTTCTCTTATCCTCCCCCTCTACTC	-1.2	repeat_region
	22114	25		CTCTTATCCTCCCCCTCTACTCTAC	-1.2	repeat_region
	23020	26		ACCATTTATCATTTCCCTATTCCCCA	-1.154	repeat_region
	23630	34		CTTATCAATCCCCTTACTACCACCCTACAAATCT	-1	repeat_region
	24470	43		AATAAACAGACTACCCTACCCCCATCTTACCTTCTCTTACCAA	-0.953	repeat_region
	26074	27		ATGGGTATGGGTATGGGTATACTGGTA	1.111	repeat_region
	26521	40		ATGGAAATAGTATTGGGGGTCAAGGGGAATAATAGAATAT	1.025	repeat_region
	27282	25		GACTAAATAGATGGGTGGGGTATGG	1.2	repeat_region
	27285	34		TAAATAGATGGGTGGGGTATGGTTAGTAAAAATG	0.941	repeat_region
	28167	26		TGGGAATAAAGTAGGTATAGGGGTAA	1.154	repeat_region
	30056	26		TTACCCCTATACCTACTTTATTCCCA	-1.154	repeat_region
	30930	34		CATTTTTACTAACCATACCCCACCCATCTATTTA	-0.941	repeat_region
	30942	25		CCATACCCCACCCATCTATTTAGTC	-1.2	repeat_region
	31688	40		ATATTCTATTATTCCCCTTGACCCCCAATACTATTTCCAT	-1.025	repeat_region
	32148	27		TACCAGTATACCCATACCCATACCCAT	-1.111	repeat_region
	33736	43		TTGGTAAGAGAAGGTAAGATGGGGGTAGGGTAGTCTGTTTATT	0.953	repeat_region
	34585	34		AGATTTGTAGGGTGGTAGTAAGGGGATTGATAAG	1	repeat_region
	35203	26		TGGGGAATAGGGAAATGATAAATGGT	1.154	repeat_region
	36110	25		GTAGAGTAGAGGGGGAGGATAAGAG	1.2	repeat_region
	36113	25		GAGTAGAGGGGGAGGATAAGAGAAG	1.2	repeat_region
	36618	29		TTAGGAAAGTATTAGGGTAGAGGGGTGAA	1.103	repeat_region
Malassezia furfur strain CBS 1878	22775	29		TTCACCCCTCTACCCTAATACTTTCCTAA	-1.103	repeat_region
	23271	25		CTTCTCTTATCCTCCCCCTCTACTC	-1.2	repeat_region
	23274	25		CTCTTATCCTCCCCCTCTACTCTAC	-1.2	repeat_region
	24180	26		ACCATTTATCATTTCCCTATTCCCCA	-1.154	repeat_region
	25550	25		CCCATATAATACTCTACTCCTCCCC	-1.28	repeat_region
	25621	40		TATATACAGACTACCCTACCCCCATCTTACCTTGTCTTAC	-0.925	repeat_region
	27229	27		ATGGGTATGGGTATGGGTATACTGGTA	1.111	repeat_region
	27683	26		TGGAAATAGAAAGAGTATTGGGGGGT	1.192	repeat_region
	27688	41		ATAGAAAGAGTATTGGGGGGTCAAGGGGAATAATAGAATAT	1.049	repeat_region
	28445	25		GACTAAATAGATGGGTGGGGTATGG	1.2	repeat_region
	28448	34		TAAATAGATGGGTGGGGTATGGTTAGTAAAAATG	0.941	repeat_region
	29331	26		TGGGAATAAAGTAGGTATAGGGGTAA	1.154	repeat_region
	31220	26		TTACCCCTATACCTACTTTATTCCCA	-1.154	repeat_region
	32095	34		CATTTTTACTAACCATACCCCACCCATCTATTTA	-0.941	repeat_region
	32107	25		CCATACCCCACCCATCTATTTAGTC	-1.2	repeat_region
	32848	41		ATATTCTATTATTCCCCTTGACCCCCCAATACTCTTTCTAT	-1.049	repeat_region
	32868	26		ACCCCCCAATACTCTTTCTATTTCCA	-1.192	repeat_region
	33321	27		TACCAGTATACCCATACCCATACCCAT	-1.111	repeat_region
	34916	40		GTAAGACAAGGTAAGATGGGGGTAGGGTAGTCTGTATATA	0.925	repeat_region
	35002	25		GGGGAGGAGTAGAGTATTATATGGG	1.28	repeat_region
	36371	26		TGGGGAATAGGGAAATGATAAATGGT	1.154	repeat_region
	37278	25		GTAGAGTAGAGGGGGAGGATAAGAG	1.2	repeat_region
	37281	25		GAGTAGAGGGGGAGGATAAGAGAAG	1.2	repeat_region
	37773	29		TTAGGAAAGTATTAGGGTAGAGGGGTGAA	1.103	repeat_region
Malassezia furfur strain CBS14141	22870	29		TTCACCCCTCTACCCTAATACTTTCCTAA	-1.103	repeat_region
	23231	25		CTTCTCTTATCCTCCCCCTCTACTC	-1.2	repeat_region
	23234	25		CTCTTATCCTCCCCCTCTACTCTAC	-1.2	repeat_region
	24140	26		ACCATTTATCATTTCCCTATTCCCCA	-1.154	repeat_region
	25497	25		CCCATATAATACTCTACTCCTCCCC	-1.28	repeat_region
	25563	45		AATAGAATATACTACCCTACCCCCCATCTTACCTTCTCTTACCAA	-0.978	repeat_region
	27137	27		ATGGGTATGGGTATGGGTATACTGGTA	1.111	repeat_region
	27584	41		ATGGAAATAGTATTGGGGGGTCAAGGGGAATAATAGAATAT	1.098	repeat_region
	28335	25		GACTAAATAGATGGGTGGGGTATGG	1.2	repeat_region
	28338	34		TAAATAGATGGGTGGGGTATGGTTAGTAAAAATG	0.941	repeat_region
	29220	26		TGGGAATAAAGTAGGTATAGGGGTAA	1.154	repeat_region
	31161	26		TTACCCCTATACCTACTTTATTCCCA	-1.154	repeat_region
	32035	34		CATTTTTACTAACCATACCCCACCCATCTATTTA	-0.941	repeat_region
	32047	25		CCATACCCCACCCATCTATTTAGTC	-1.2	repeat_region
	32782	41		ATATTCTATTATTCCCCTTGACCCCCCAATACTATTTCCAT	-1.098	repeat_region
	33243	27		TACCAGTATACCCATACCCATACCCAT	-1.111	repeat_region
	34799	45		TTGGTAAGAGAAGGTAAGATGGGGGGTAGGGTAGTATATTCTATT	0.978	repeat_region
	34885	25		GGGGAGGAGTAGAGTATTATATGGG	1.28	repeat_region
	36241	26		TGGGGAATAGGGAAATGATAAATGGT	1.154	repeat_region
	37148	25		GTAGAGTAGAGGGGGAGGATAAGAG	1.2	repeat_region
	37151	25		GAGTAGAGGGGGAGGATAAGAGAAG	1.2	repeat_region
	37508	29		TTAGGAAAGTATTAGGGTAGAGGGGTGAA	1.103	repeat_region
Malassezia furfur strain CBS7982	21651	29		TTCACCCCTCTACCCTAATACTTTCCTAA	-1.103	repeat_region
	22012	25		CTTCTCTTATCCTCCCCCTCTACTC	-1.2	repeat_region
	22015	25		CTCTTATCCTCCCCCTCTACTCTAC	-1.2	repeat_region
	22921	26		ACCATTTATCATTTCCCTATTCCCCA	-1.154	repeat_region
	24280	25		CCCATATAATACTCTACTCCTCCCC	-1.28	repeat_region
	24341	40		AATAAACAGACTACCCTACCCCCATCTTACCTTGTCTTAC	-0.925	repeat_region
	26366	26		TGGAAATAGAAAGAGTATTGGGGGGT	1.192	repeat_region
	26371	41		ATAGAAAGAGTATTGGGGGGTCAAGGGGAATAATAGAATAT	1.049	repeat_region
	27122	25		GACTAAATAGATGGGTGGGGTATGG	1.2	repeat_region
	27125	34		TAAATAGATGGGTGGGGTATGGTTAGTAAAAATG	0.941	repeat_region
	27963	26		TGGGAATAAAGTAGGTATAGGGGTAA	1.154	repeat_region
	29878	26		TTACCCCTATACCTACTTTATTCCCA	-1.154	repeat_region
	30708	34		CATTTTTACTAACCATACCCCACCCATCTATTTA	-0.941	repeat_region
	30720	25		CCATACCCCACCCATCTATTTAGTC	-1.2	repeat_region
	31455	41		ATATTCTATTATTCCCCTTGACCCCCCAATACTCTTTCTAT	-1.049	repeat_region
	31475	26		ACCCCCCAATACTCTTTCTATTTCCA	-1.192	repeat_region
	33486	40		GTAAGACAAGGTAAGATGGGGGTAGGGTAGTCTGTTTATT	0.925	repeat_region
	33562	25		GGGGAGGAGTAGAGTATTATATGGG	1.28	repeat_region
	34920	26		TGGGGAATAGGGAAATGATAAATGGT	1.154	repeat_region
	35827	25		GTAGAGTAGAGGGGGAGGATAAGAG	1.2	repeat_region
	35830	25		GAGTAGAGGGGGAGGATAAGAGAAG	1.2	repeat_region
	36187	29		TTAGGAAAGTATTAGGGTAGAGGGGTGAA	1.103	repeat_region
Malassezia obtusa strain CBS7876	13801	38		AATCCAATCCAATCCCATCCCATCCCATCCTTAATACT	-1.053	atp6-trnS(gct) intergenic region
	27274	27		ATCCTATTCCCTTTTCCCTTTTCCCTT	-1.148	repeat_region
	27366	42		TTCTAAAAATAAAGAGGGAGGGGGGTACTTTTGGTAATATAG	0.881	repeat_region
	27396	47		TTGGTAATATAGTAAACCCCCCCCCCCGACCTGCTAAGCCCTGCGAA	-1.043	repeat_region
	27467	25		GAGGGATAAAGAGGGATAAAGAGGG	1.2	repeat_region
	27469	47		GGGATAAAGAGGGATAAAGAGGGAGGGGGTACTAAAAGAGGAAAGGA	1.213	repeat_region
	27525	35		AAAGATAATGGTAGCATGGGGTGGGTATGGTAATT	0.971	repeat_region
	27537	26		AGCATGGGGTGGGTATGGTAATTTGA	1.154	repeat_region
	27540	29		ATGGGGTGGGTATGGTAATTTGAATTGGG	1.345	repeat_region
	28844	44		CACTTACTTTTCTATTACCCTCCCCCTACCTTACTTACTTACTT	-0.932	repeat_region
	29260	47		ATACTATTTCCCTACTATACCCCACCCCTCCTACCAATATACAATAC	-1.128	repeat_region
	29298	46		ATACAATACTATTCCCCTACCCTTCCCTTACTACCCTACTACCCTT	-1.217	repeat_region
	29321	27		TCCCTTACTACCCTACTACCCTTTCCT	-1.222	repeat_region
	31256	46		TAGAAGTATACTATATACCCCCCCCCCCCTAAATAATAAGTATATT	-1	repeat_region
	31766	42		ATATATAGTATTAGGAGGGGGTAGGGTATCTAGGTAGATATG	0.929	repeat_region
	31918	25		GGGGTATAGTATGTGGTATAGTGGG	1.28	repeat_region
	32721	39		ACTAGGGTAGTGAAGGAGGGAAAGGGGAATATAGATAAA	1.026	repeat_region
	34936	43		GTCATTGTCTATTGAAGAGGGGGGGGTATATGTATCTAATACA	0.767	repeat_region
	36658	43		TGTATTAGATACATATACCCCCCCCTCTTCAATAGACAATGAC	-0.767	repeat_region
	38877	39		TTTATCTATATTCCCCTTTCCCTCCTTCACTACCCTAGT	-1.026	repeat_region
	39694	25		CCCACTATACCACATACTATACCCC	-1.28	repeat_region
	39829	42		CATATCTACCTAGATACCCTACCCCCTCCTAATACTATATAT	-0.929	repeat_region
	40335	46		AATATACTTATTATTTAGGGGGGGGGGGGTATATAGTATACTTCTA	1	repeat_region
	42289	27		AGGAAAGGGTAGTAGGGTAGTAAGGGA	1.222	repeat_region
	42293	46		AAGGGTAGTAGGGTAGTAAGGGAAGGGTAGGGGAATAGTATTGTAT	1.217	repeat_region
	42330	47		GTATTGTATATTGGTAGGAGGGGTGGGGTATAGTAGGGAAATAGTAT	1.128	repeat_region
	42749	44		AAGTAAGTAAGTAAGGTAGGGGGAGGGTAATAGAAAAGTAAGTG	0.932	repeat_region
	44068	29		CCCAATTCAAATTACCATACCCACCCCAT	-1.345	repeat_region
	44074	26		TCAAATTACCATACCCACCCCATGCT	-1.154	repeat_region
	44077	35		AATTACCATACCCACCCCATGCTACCATTATCTTT	-0.971	repeat_region
	44121	47		TCCTTTCCTCTTTTAGTACCCCCTCCCTCTTTATCCCTCTTTATCCC	-1.213	repeat_region
	44145	25		CCCTCTTTATCCCTCTTTATCCCTC	-1.2	repeat_region
	44194	47		TTCGCAGGGCTTAGCAGGTCGGGGGGGGGGGTTTACTATATTACCAA	1.043	repeat_region
	44229	42		CTATATTACCAAAAGTACCCCCCTCCCTCTTTATTTTTAGAA	-0.881	repeat_region
	44336	27		AAGGGAAAAGGGAAAAGGGAATAGGAT	1.148	repeat_region
	50511	29		TTATCCCCTTTTATATACCCCTTTTATAT	-1.103	cob-trnA(tgc) intergenic region
	50520	33		TTTATATACCCCTTTTATATACCCCTTTTACAT	-1	cob-trnA(tgc) intergenic region
Malassezia japonica strain CBS9431	15549	40		TAATAAACCCACTTCCCACCTATCCCCTTCAACCTATTCT	-1.125	repeat_region
	18959	40		AGAATAGGTTGAAGGGGATAGGTGGGAAGTGGGTTTATTA	1.125	repeat_region
Malassezia restricta strain KCTC 27527	3236	25		GCTGGGCGCCTCTTTTGGGAAGGGG	1.2	tRNA-Pro
	3238	26		TGGGCGCCTCTTTTGGGAAGGGGAGT	1.154	tRNA-Pro
	3249	28		TTTGGGAAGGGGAGTACGGAGTTCGAAT	1.071	tRNA-Pro
	16980	31		ATAGAGGTAGAGATAGAGGAGGGGGAGTTCG	1.065	repeat_region
	17205	32		CCACTTCCCCTCTGTCTATACTTCCCCTCTGT	-1.219	repeat_region
	17223	31		TACTTCCCCTCTGTCTATACTTCCCCTCTGT	-1.129	repeat_region
	17240	31		TACTTCCCCTCTGTCTATACTTCCCCTCTGT	-1.129	repeat_region
	17516	25		CTCTACTATACCCACCTACCTACCC	-1.2	repeat_region
	18497	34		CCCTAAAAACCCCATTAGAGTAACCCCTATATTC	-1.176	repeat_region
	18595	34		CCTTTATTACCCCACTAAACCTACCCTACTACTT	-1.059	repeat_region
	25935	34		AAGTAGTAGGGTAGGTTTAGTGGGGTAATAAAGG	1.059	repeat_region
	26033	34		GAATATAGGGGTTACTCTAATGGGGTTTTTAGGG	1.176	repeat_region
	27024	25		GGGTAGGTAGGTGGGTATAGTAGAG	1.2	repeat_region
	27294	31		ACAGAGGGGAAGTATAGACAGAGGGGAAGTA	1.129	repeat_region
	27311	31		ACAGAGGGGAAGTATAGACAGAGGGGAAGTA	1.129	repeat_region
	27328	32		ACAGAGGGGAAGTATAGACAGAGGGGAAGTGG	1.219	repeat_region
	27554	31		CGAACTCCCCCTCCTCTATCTCTACCTCTAT	-1.065	repeat_region
Malassezia restricta strain CBS7877	3317	25		GCTGGGCGCCTCTTTTGGGAAGGGG	1.2	tRNA-Pro
	3319	26		TGGGCGCCTCTTTTGGGAAGGGGAGT	1.154	tRNA-Pro
	3330	28		TTTGGGAAGGGGAGTACGGAGTTCGAAT	1.071	tRNA-Pro
	17407	31		ATAGAGGTAGAGATAGAGGAGGGGGAGTTCG	1.065	repeat_region
	17605	32		CCACTTCCCCTCTGTCTATACTTCCCCTCTGT	-1.219	repeat_region
	18643	34		CCTTTATTACCCCACTAAACCTACCCTACTACTT	-1.059	repeat_region
	26605	34		AAGTAGTAGGGTAGGTTTAGTGGGGTAATAAAGG	1.059	repeat_region
	27645	32		ACAGAGGGGAAGTATAGACAGAGGGGAAGTGG	1.219	repeat_region
	27844	31		CGAACTCCCCCTCCTCTATCTCTACCTCTAT	-1.065	repeat_region
Malassezia globosa strain CBS7966	3181	31		CTTTTTGGGAAGGGGAGTTAGGAGTTCGAAT	0.903	tRNA-Pro
Malassezia globosa strain CBS7874	3181	31		CTTTTTGGGAAGGGGAGTTAGGAGTTCGAAT	0.903	tRNA-Pro
Malassezia globosa strain CBS7990	3181	31		CTTTTTGGGAAGGGGAGTTAGGAGTTCGAAT	0.903	tRNA-Pro
Malassezia sympodialis strain CBS44340	3787	31		CTTTTTGGGAAGGGGAGTTAGGAGTTCGAAT	0.903	tRNA-Pro
	18455	25		CAACCTACCCATCCTCTATCAGCCC	-1.12	repeat_region
	18625	26		TCCTTCCATCCCTTCCATACCTACCA	-1.115	repeat_region
	21814	34		GTAAGGGTAGTGGTGTTGGGTTAGGTAGGGAATT	1.118	repeat_region
	21825	25		GGTGTTGGGTTAGGTAGGGAATTAG	1.12	repeat_region
	21831	26		GGGTTAGGTAGGGAATTAGTAGAGGG	1.269	repeat_region
	21836	31		AGGTAGGGAATTAGTAGAGGGTAGGGTAGGT	1.194	repeat_region
	21847	32		TAGTAGAGGGTAGGGTAGGTTGAGGTGATATT	0.938	repeat_region
	23572	32		AATATCACCTCAACCTACCCTACCCTCTACTA	-0.938	repeat_region
	23584	31		ACCTACCCTACCCTCTACTAATTCCCTACCT	-1.194	repeat_region
	23594	26		CCCTCTACTAATTCCCTACCTAACCC	-1.269	repeat_region
	23601	25		CTAATTCCCTACCTAACCCAACACC	-1.12	repeat_region
	23603	34		AATTCCCTACCTAACCCAACACCACTACCCTTAC	-1.118	repeat_region
	26800	26		TGGTAGGTATGGAAGGGATGGAAGGA	1.115	repeat_region
	26971	25		GGGCTGATAGAGGATGGGTAGGTTG	1.12	repeat_region
	28983	40		TTGAAATATTTCAGGGAAAAGGGGGATTAAGGAAGTTTGT	0.875	repeat_region
	35809	30		TGCAGGAATTATTGATGGGGATGGGTGTTT	1.033	cox1i3-groupIB
Malassezia sympodialis strain ATCC 42132	3786	31		CTTTTTGGGAAGGGGAGTTAGGAGTTCGAAT	0.903	tRNA-Pro
	18452	25		CAACCTACCCATCCTCTATCAGCCC	-1.12	repeat_region
	18622	26		TCCTTCCATCCCTTCCATACCTACCA	-1.115	repeat_region
	21816	34		GTAAGGGTAGTGGTGTTGGGTTAGGTAGGGAATT	1.118	repeat_region
	21827	25		GGTGTTGGGTTAGGTAGGGAATTAG	1.12	repeat_region
	21833	26		GGGTTAGGTAGGGAATTAGTAGAGGG	1.269	repeat_region
	21838	31		AGGTAGGGAATTAGTAGAGGGTAGGGTAGGT	1.194	repeat_region
	21849	32		TAGTAGAGGGTAGGGTAGGTTGAGGTGATATT	0.938	repeat_region
	23574	32		AATATCACCTCAACCTACCCTACCCTCTACTA	-0.938	repeat_region
	23586	31		ACCTACCCTACCCTCTACTAATTCCCTACCT	-1.194	repeat_region
	23596	26		CCCTCTACTAATTCCCTACCTAACCC	-1.269	repeat_region
	23603	25		CTAATTCCCTACCTAACCCAACACC	-1.12	repeat_region
	23605	34		AATTCCCTACCTAACCCAACACCACTACCCTTAC	-1.118	repeat_region
	26807	26		TGGTAGGTATGGAAGGGATGGAAGGA	1.115	repeat_region
	26978	25		GGGCTGATAGAGGATGGGTAGGTTG	1.12	repeat_region
	28990	40		TTGAAATATTTCAGGGAAAAGGGGGATTAAGGAAGTTTGT	0.875	repeat_region
	35817	30		TGCAGGAATTATTGATGGGGATGGGTGTTT	1.033	cox1i3-groupIB
Malassezia sympodialis strain CBS96806	3787	31		CTTTTTGGGAAGGGGAGTTAGGAGTTCGAAT	0.903	tRNA-Pro
	18454	25		CAACCTACCCATCCTCTATCAGCCC	-1.12	repeat_region
	18624	26		TCCTTCCATCCCTTCCATACCTACCA	-1.115	repeat_region
	21775	34		GTAAGGGTAGTGGTGTTGGGTTAGGTAGGGAATT	1.118	repeat_region
	21786	25		GGTGTTGGGTTAGGTAGGGAATTAG	1.12	repeat_region
	21792	26		GGGTTAGGTAGGGAATTAGTAGAGGG	1.269	repeat_region
	21797	31		AGGTAGGGAATTAGTAGAGGGTAGGGTAGGT	1.194	repeat_region
	21808	32		TAGTAGAGGGTAGGGTAGGTTGAGGTGATATT	0.938	repeat_region
	23533	32		AATATCACCTCAACCTACCCTACCCTCTACTA	-0.938	repeat_region
	23545	31		ACCTACCCTACCCTCTACTAATTCCCTACCT	-1.194	repeat_region
	23555	26		CCCTCTACTAATTCCCTACCTAACCC	-1.269	repeat_region
	23562	25		CTAATTCCCTACCTAACCCAACACC	-1.12	repeat_region
	23564	34		AATTCCCTACCTAACCCAACACCACTACCCTTAC	-1.118	repeat_region
	26723	26		TGGTAGGTATGGAAGGGATGGAAGGA	1.115	repeat_region
	26894	25		GGGCTGATAGAGGATGGGTAGGTTG	1.12	repeat_region
	28906	45		TTGAAATATTTCAGGGAAAAGGGGGGATTAAGGAAGTTTGTATAG	0.889	repeat_region
	35733	30		TGCAGGAATTATTGATGGGGATGGGTGTTT	1.033	cox1i3-groupIB
Malassezia pachydermatis strain CBS1879	2906	31		CTTTTTGGGAAGGGGAGTTAGGAGTTCGAAT	0.903	trnP(tgg)
	13833	47		GTTGCTTAATATACAATACCCCCCCCCTTCCTATTCTACTAATTTCC	-0.979	cox2-nad1 intergenic region
	15314	48		TATCTTTCCCTCTTTTCTCATCCCCCCCCCATTTATTTGAATTTTTAC	-1.021	trnD(gtc)-nad4L intergenic region
	18312	28		TTACCCTACATCATACTACATCCCCTAC	-1.071	repeat_region
	18697	29		TCACCCTACATAAAAACTTATCCCCCATA	-1.103	repeat_region
	18820	42		TACATTTCAATACCTACCCCCATACCCTTACTACATATCACT	-0.929	repeat_region
	19533	25		CAATCTCCCTATTATTTTTATCCCC	-1.12	repeat_region
	19576	27		TACCCTCCTACCATTACCCTTTAACCA	-1.111	repeat_region
	19598	28		AACCATATACCCTTACTTACTCCCCATA	-1.107	repeat_region
	19607	26		CCCTTACTTACTCCCCATATTATACC	-1.192	repeat_region
	23407	26		GGTATAATATGGGGAGTAAGTAAGGG	1.192	repeat_region
	23414	28		TATGGGGAGTAAGTAAGGGTATATGGTT	1.107	repeat_region
	23437	27		TGGTTAAAGGGTAATGGTAGGAGGGTA	1.111	repeat_region
	23482	25		GGGGATAAAAATAATAGGGAGATTG	1.12	repeat_region
	24178	42		AGTGATATGTAGTAAGGGTATGGGGGTAGGTATTGAAATGTA	0.929	repeat_region
	24314	29		TATGGGGGATAAGTTTTTATGTAGGGTGA	1.103	repeat_region
	24700	28		GTAGGGGATGTAGTATGATGTAGGGTAA	1.071	repeat_region
	25318	34		AAAAGATTAGAATATGGAAGGGGGGATAAACTTA	0.853	repeat_region
Malassezia slooffiae strain CBS7956	8970	25		GGAGCTGGGGTAGGAGTAGGAATTG	1.2	atp9
	12376	42		ATTATACCAGGGGTGGTGGGCGGTGGTTGGGGACTTATTTAC	1.095	repeat_region
	21772	42		GTAAATAAGTCCCCAACCACCGCCCACCACCCCTGGTATAAT	-1.095	repeat_region
	24153	38		TCATCCCTAACCTCGCCCAACCAACCCCTTCTATATTT	-1.158	atp6-trnK(ttt) intergenic region
	24168	25		CCCAACCAACCCCTTCTATATTTAC	-1.24	atp6-trnK(ttt) intergenic region
Malassezia cuniculi strain CBS11721	6923	25		CTACCTATAAATTTTACCCCATCCC	-1.2	trnG(tcc)-trnL(tag) intergenic region
	8712	43		GCTACTATTTTTTTATCGGGGGGGGGCCTATATTTTTTATAGG	0.791	trnH(gtg)-trnP(tgg) intergenic region (upstream of repeat region)
	14371	25		CTACCTATAAATTTTACCCCATCCC	-1.2	trnG(tcc)-atp9 intergenic region/repeat region
	16160	43		GCTACTATTTTTTTATCGGGGGGGGGCCTATATTTTTTATAGG	0.791	trnH(gtg)-rns intergenic region/repeat region
	19130	29		TTGGGGGGTGATAATTTTATAGGAGGGTG	1.345	trnH(gtg)-rns intergenic region/repeat region
	24860	44		AGACGGTGTAAGCTCAGGGGGGTTGGAAGGGGCCGGTCTACAGT	1.068	rns-trnK(ttt) intergenic region/ repeat region
	49407	44		ACTGTAGACCGGCCCCTTCCAACCCCCCTGAGCTTACACCGTCT	-1.068	rns-trnK(ttt) intergenic region/ repeat region
	55153	29		CACCCTCCTATAAAATTATCACCCCCCAA	-1.345	trnH(gtg)-rns intergenic region/repeat region
	58147	45		CCTATAAAAAATATAGGCCCCCCCCCCCGATAAAAAAATAGTAGC	-0.933	trnH(gtg)-rns intergenic region/repeat region
	59956	25		GGGATGGGGTAAAATTTATAGGTAG	1.2	trnG(tcc)-atp9 intergenic region/repeat region
Ustilago maydis strain 520	18797	25		GAGGAAATGTGAAGGGGGAGTAGTG	1.2	atp8-cox1 intergenic region
	26231	25		ATGATAGGGGAGGGCGTATTGAAGG	1.24	cox1i3-groupIB
	37965	26		ACCCCAAAAAAGTACCCCACAGTGTA	-1.154	trnA(gca)-trnP(ttc) intergenic region
